# Relatedness modulates reproductive competition among queens in ant societies with multiple queens

**DOI:** 10.1101/2021.12.19.473293

**Authors:** Heikki Helanterä, Martina Ozan, Liselotte Sundström

**Affiliations:** Faculty of Biological and Environmental Sciences, Organismal and Evolutionary Biology, P.O.BOX 65, Helsinki University, FI00014 Finland; Tvärminne Zoological station, J.A. Palménintie 260, 10900 Hanko, Finland; Faculty of Science, Ecology and Genetics research unit, University of Oulu, FI 90014 Finland

**Keywords:** *Formica fusca*, reproductive skew, kin discrimination, inclusive fitness, conflict, cooperation

## Abstract

Reproductive sharing in animal groups with multiple breeders, insects and vertebrates alike, contains elements of both conflict and cooperation, and depends on both relatedness between co-breeders, as well as their internal and external conditions. We studied how queens of the ant Formica fusca adjust their reproductive efforts in response to experimental manipulations of the kin competition regime in their nest, as well as their own reproductive status. Queens respond to the presence of competitors by increasing their egg laying efforts, but only if the competitors are highly fecund and distantly related. Furthermore, queens only engage in cannibalism of eggs when the risk of erroneously destroying own offspring is absent. We demonstrate that queens of Formica fusca fine-tune their behaviours in response to kinship and fecundity of others as well as their own physiological state in an unusually precise manner.
