## Supplementary material for "Relatedness modulates reproductive competition among queens in ant societies with multiple queens": DataFile2

col	q3pre	Relatedness	q1post	q2post
59	37.4	1	1	14
64	17.4	1	8	12
70	8.2	0.217	5	4
71	12	0.811	22	13
73	18	0.724	6	0
82	9.4	0.863	6	2
95	6	0.5	27	24
116	38.8	0.394	32	21
137	30.6	0.706	3	7
139	6	0.832	9	6
141	25.6	0.041	18	1
157	27.5	0.572	30	23
160	9.8	0.539	13	6
170	22.2	0.699	0	0
174	26	0.605	11	15
