## Supplementary material for "Relatedness modulates reproductive competition among queens in ant societies with multiple queens": DataFile1

colony	queen	role	workers	egg-laying
59	1	treatment	present	25.17
64	2	treatment	present	15.00
70	3	treatment	present	4.17
71	4	treatment	present	5.33
73	5	treatment	present	14.83
82	6	treatment	present	19.67
95	7	treatment	present	14.33
116	8	treatment	present	23.67
137	9	treatment	present	19.67
139	10	treatment	present	5.17
141	11	treatment	present	30.67
157	12	treatment	present	33.00
160	13	treatment	present	10.17
170	14	treatment	present	18.00
174	15	treatment	present	6.20
59	1	treatment	absent	0.20
64	2	treatment	absent	1.60
70	3	treatment	absent	1.00
71	4	treatment	absent	4.40
73	5	treatment	absent	1.20
82	6	treatment	absent	1.20
95	7	treatment	absent	5.40
116	8	treatment	absent	6.40
137	9	treatment	absent	0.60
139	10	treatment	absent	1.80
141	11	treatment	absent	3.60
157	12	treatment	absent	6.00
160	13	treatment	absent	2.60
170	14	treatment	absent	0.00
174	15	treatment	absent	2.20
59	16	control	present	21.83
64	17	control	present	11.83
70	18	control	present	6.00
71	19	control	present	5.17
73	20	control	present	20.33
82	21	control	present	29.83
95	22	control	present	8.83
116	23	control	present	35.83
137	24	control	present	30.50
139	25	control	present	1.33
141	26	control	present	20.50
157	27	control	present	27.80
160	28	control	present	8.17
170	29	control	present	17.50
174	30	control	present	20.40
59	16	control	absent	2.80
64	17	control	absent	2.40
70	18	control	absent	0.80
71	19	control	absent	2.60
73	20	control	absent	0.00
82	21	control	absent	0.40
95	22	control	absent	4.80
116	23	control	absent	4.20
137	24	control	absent	1.40
139	25	control	absent	1.20
141	26	control	absent	0.20
157	27	control	absent	4.60
160	28	control	absent	1.20
170	29	control	absent	0.00
174	30	control	absent	3.00
