## Supplementary material for "Relatedness modulates reproductive competition among queens in ant societies with multiple queens": DataFile3

Colony	Queen	Alive	Dead
11	A	20	0
50	A	9	11
71	A	19	1
81	A	20	0
131	A	18	2
141	A	14	6
160	A	20	0
167	A	18	2
21	B	20	0
33	B	20	0
39	B	20	0
40	B	20	0
58	B	20	0
64	B	19	1
86	B	19	1
113	B	19	1
119	B	20	0
141	B	18	2
148	B	19	1
160	B	20	0
3	C	20	0
27	C	20	0
33	C	20	0
39	C	19	1
40	C	19	1
42	C	19	1
58	C	20	0
64	C	20	0
113	C	20	0
119	C	20	0
131	C	20	0
141	C	19	1
148	C	19	1
160	C	20	0
174	C	19	1
11	D	19	1
39	D	20	0
45	D	20	0
50	D	20	0
71	D	20	0
81	D	18	2
113	D	20	0
119	D	19	1
121	D	16	4
131	D	19	1
141	D	15	5
143	D	20	0
160	D	20	0
174	D	19	1
